# A cerebrospinal fluid proteomic clock reveals opposing brain-aging programs and predicts neurological disease progression

**DOI:** 10.64898/2026.06.26.734784

**Authors:** Shenrui Xu, Yanying Guo, Ke Fang, Suli Li, Tingting Wang, Yang li, Mengyi Zhang, Hongyan Li, Tao Xu, Zhichao Miao, Yining Yang, Zonghong Li

## Abstract

Aging is the risk factor for neurological disease, yet the molecular architecture of human brain aging remains poorly defined. Here, we analyzed more than 10,000 cerebrospinal fluid (CSF) proteomes across multiple cohorts and proteomic platforms to developed a 249-protein CSF aging clock that accurately predicts age and generalizes across independent datasets. CSF brain-age acceleration was increased across diverse neurological diseases, associated with blood-brain barrier (BBB) dysfunction, and predictive of longitudinal cognitive decline, neuroimaging progression, and dementia conversion. A simplified 30-protein panel retained similar prognostic performance. Biologically, clock proteins resolved two opposing programs: pro-aging activation of immune, vascular/BBB, ECM and coagulation pathways marked by CHI3L1, CD14, VWF, LRG1 and LTBP2, and anti-aging collapse of neuronal, synaptic, axonal and structural-maintenance programs marked by NPTX2, COL1A2, NID1, CDH8 and PENK. Brain-wide single-cell and regional mapping linked these programs to disease-vulnerable compartments. These findings establish a molecular framework for biological brain aging and neurological disease vulnerability.
