## Supplementary Table 1 for "A cerebrospinal fluid proteomic clock reveals opposing brain-aging programs and predicts neurological disease progression"

### Sheet: clock_proteins(1)
Protein_ID	Coefficient	Gene	Label	Direction
CHI3L1	2.08028208705523	CHI3L1	CHI3L1	Positive (aging)
CNDP1	1.29615174764459	CNDP1	CNDP1	Positive (aging)
LTBP2	1.18627633132403	LTBP2	LTBP2	Positive (aging)
COL1A2	-1.15433	COL1A2	COL1A2	Negative (youth)
CDH8	-1.0595	CDH8	CDH8	Negative (youth)
NID1	-1.00043	NID1	NID1	Negative (youth)
PRSS8	0.993567214793607	PRSS8	PRSS8	Positive (aging)
ENDOD1	0.949521910985187	ENDOD1	ENDOD1	Positive (aging)
COL1A1	-0.873625	COL1A1	COL1A1	Negative (youth)
ECM1	0.808374658009327	ECM1	ECM1	Positive (aging)
GSN	0.804954094578194	GSN	GSN	Positive (aging)
HRG	0.782290893715786	HRG	HRG	Positive (aging)
TMEM132B	-0.777796	TMEM132B	TMEM132B	Negative (youth)
CSF1	0.751742362011106	CSF1	CSF1	Positive (aging)
CLIC4	0.736774715485054	CLIC4	CLIC4	Positive (aging)
CD109	0.717426251475304	CD109	CD109	Positive (aging)
NPTX2	-0.648327	NPTX2	NPTX2	Negative (youth)
SFRP4	-0.642875	SFRP4	SFRP4	Negative (youth)
COL3A1	-0.641104	COL3A1	COL3A1	Negative (youth)
HSPG2	0.638280227062141	HSPG2	HSPG2	Positive (aging)
CDH10	-0.624461	CDH10	CDH10	Negative (youth)
QDPR	0.597371289756182	QDPR	QDPR	Positive (aging)
PENK	-0.594676	PENK	PENK	Negative (youth)
IGLV3-21	-0.588495	IGLV3-21	IGLV3-21	Negative (youth)
RTCB	0.559756281324416	RTCB	RTCB	Positive (aging)
SCN3B	-0.558787	SCN3B	SCN3B	Negative (youth)
PDYN	-0.545153	PDYN	PDYN	Negative (youth)
CEL	0.521737835418429	CEL	CEL	Positive (aging)
PLXNB1	-0.513719	PLXNB1	PLXNB1	Negative (youth)
FXYD6	-0.489994	FXYD6	FXYD6	Negative (youth)
EMILIN1	0.478216367069579	EMILIN1	EMILIN1	Positive (aging)
SERPINA3	0.471184734871195	SERPINA3	SERPINA3	Positive (aging)
MAN1A1	-0.468293	MAN1A1	MAN1A1	Negative (youth)
JAM2	-0.465433	JAM2	JAM2	Negative (youth)
NUCB1	-0.460068	NUCB1	NUCB1	Negative (youth)
PTK7	-0.43743	PTK7	PTK7	Negative (youth)
C7	0.435465812775073	C7	C7	Positive (aging)
CACNA2D3	0.435042954462782	CACNA2D3	CACNA2D3	Positive (aging)
GPNMB	0.427849927979315	GPNMB	GPNMB	Positive (aging)
STMN1	0.427507474763009	STMN1	STMN1	Positive (aging)
CNTN3	-0.422096	CNTN3	CNTN3	Negative (youth)
SF3A1	-0.422006	SF3A1	SF3A1	Negative (youth)
CHAD	-0.421298	CHAD	CHAD	Negative (youth)
MXRA8	0.408117527279447	MXRA8	MXRA8	Positive (aging)
TAC1	-0.405462	TAC1	TAC1	Negative (youth)
CXCL12	-0.399968	CXCL12	CXCL12	Negative (youth)
CNTN6	-0.388121	CNTN6	CNTN6	Negative (youth)
TAGLN	0.386664463236695	TAGLN	TAGLN	Positive (aging)
RNASE4	0.383357043219345	RNASE4	RNASE4	Positive (aging)
EFNA3	0.378477554535672	EFNA3	EFNA3	Positive (aging)
ADIPOQ	0.377699537386762	ADIPOQ	ADIPOQ	Positive (aging)
LRRN1	-0.371037	LRRN1	LRRN1	Negative (youth)
IGLV1-40	-0.369156	IGLV1-40	IGLV1-40	Negative (youth)
VTN	-0.365439	VTN	VTN	Negative (youth)
QSOX1	-0.363423	QSOX1	QSOX1	Negative (youth)
CARTPT	0.363084851518089	CARTPT	CARTPT	Positive (aging)
CHST8	-0.360869	CHST8	CHST8	Negative (youth)
SH3BGRL	0.357477744596267	SH3BGRL	SH3BGRL	Positive (aging)
GAPDH	0.356561101513017	GAPDH	GAPDH	Positive (aging)
CD14	0.355805504272411	CD14	CD14	Positive (aging)
OLFM1	-0.352832	OLFM1	OLFM1	Negative (youth)
OMG	0.347641691950779	OMG	OMG	Positive (aging)
LTBP1	0.336690603908943	LTBP1	LTBP1	Positive (aging)
MRC2	-0.336148	MRC2	MRC2	Negative (youth)
VWF	0.331355141902018	VWF	VWF	Positive (aging)
DCN	-0.330124	DCN	DCN	Negative (youth)
MSN	0.324006284141339	MSN	MSN	Positive (aging)
BCHE	-0.31993	BCHE	BCHE	Negative (youth)
LYVE1	-0.317604	LYVE1	LYVE1	Negative (youth)
ACYP1	0.310048569210502	ACYP1	ACYP1	Positive (aging)
NUTF2	-0.307573	NUTF2	NUTF2	Negative (youth)
LGALS1	0.305825074890398	LGALS1	LGALS1	Positive (aging)
VASN	0.300682266835418	VASN	VASN	Positive (aging)
PGLYRP2	0.297443010696967	PGLYRP2	PGLYRP2	Positive (aging)
OLFML3	-0.297126	OLFML3	OLFML3	Negative (youth)
SIL1	-0.2878	SIL1	SIL1	Negative (youth)
BST1	0.280582998742941	BST1	BST1	Positive (aging)
ITGA7	0.275983880861304	ITGA7	ITGA7	Positive (aging)
NLGN4Y	-0.274858	NLGN4Y	NLGN4Y	Negative (youth)
AGPAT5	-0.274551	AGPAT5	AGPAT5	Negative (youth)
MSTN	-0.271555	MSTN	MSTN	Negative (youth)
IGFBP3	-0.271444	IGFBP3	IGFBP3	Negative (youth)
GALNT15	0.266624848256558	GALNT15	GALNT15	Positive (aging)
ICAM2	0.264211872830321	ICAM2	ICAM2	Positive (aging)
APOA4	0.262600603974735	APOA4	APOA4	Positive (aging)
KIT	-0.260828	KIT	KIT	Negative (youth)
IGKV3D-15	-0.255383	IGKV3D-15	IGKV3D-15	Negative (youth)
ICOSLG	0.254485287113392	ICOSLG	ICOSLG	Positive (aging)
COTL1	0.250116906971414	COTL1	COTL1	Positive (aging)
STX1B	0.248224360852416	STX1B	STX1B	Positive (aging)
CPB1	0.247105617168049	CPB1	CPB1	Positive (aging)
S100B	0.243008199639652	S100B	S100B	Positive (aging)
NGFR	0.242727198519172	NGFR	NGFR	Positive (aging)
TNC	0.238738509233606	TNC	TNC	Positive (aging)
CFI	0.232610140834327	CFI	CFI	Positive (aging)
IGLV7-46	-0.231185	IGLV7-46	IGLV7-46	Negative (youth)
SPARC	-0.22557	SPARC	SPARC	Negative (youth)
TMEM132D	-0.223946	TMEM132D	TMEM132D	Negative (youth)
SPOCK1	0.222394345395447	SPOCK1	SPOCK1	Positive (aging)
SMPDL3B	-0.220243	SMPDL3B	SMPDL3B	Negative (youth)
F11	0.215576601893512	F11	F11	Positive (aging)
GALNT10	0.213558693051894	GALNT10	GALNT10	Positive (aging)
PCDHGC5	-0.211824	PCDHGC5	PCDHGC5	Negative (youth)
LY75	-0.211513	LY75	LY75	Negative (youth)
ITM2B	-0.205724	ITM2B	ITM2B	Negative (youth)
COL11A1	-0.205176	COL11A1	COL11A1	Negative (youth)
NUCB2	-0.204044	NUCB2	NUCB2	Negative (youth)
CACHD1	0.201920812091225	CACHD1	CACHD1	Positive (aging)
C8B	0.200604792581446	C8B	C8B	Positive (aging)
GDF11	-0.199043	GDF11	GDF11	Negative (youth)
GALNT6	0.195877790518968	GALNT6	GALNT6	Positive (aging)
CA10	0.19480145776008	CA10	CA10	Positive (aging)
B4GAT1	0.194071736269241	B4GAT1	B4GAT1	Positive (aging)
SUSD5	0.189949074627873	SUSD5	SUSD5	Positive (aging)
NRN1	0.189649224118531	NRN1	NRN1	Positive (aging)
HSPA2	0.1893011294314	HSPA2	HSPA2	Positive (aging)
ENPP6	-0.187034	ENPP6	ENPP6	Negative (youth)
MET	-0.184381	MET	MET	Negative (youth)
MYOC	0.183275917191155	MYOC	MYOC	Positive (aging)
CSF1R	-0.182862	CSF1R	CSF1R	Negative (youth)
IGLV2-18	-0.180685	IGLV2-18	IGLV2-18	Negative (youth)
SLC39A12	-0.177679	SLC39A12	SLC39A12	Negative (youth)
MYRF	-0.177132	MYRF	MYRF	Negative (youth)
GINM1	0.171135404770073	GINM1	GINM1	Positive (aging)
MSLN	-0.169238	MSLN	MSLN	Negative (youth)
NPTXR	-0.169236	NPTXR	NPTXR	Negative (youth)
TGFBR2	0.167285352449169	TGFBR2	TGFBR2	Positive (aging)
ANPEP	-0.16584	ANPEP	ANPEP	Negative (youth)
PRDX6	0.165783512524854	PRDX6	PRDX6	Positive (aging)
ECRG4	-0.163983	ECRG4	ECRG4	Negative (youth)
LRG1	0.163730096488816	LRG1	LRG1	Positive (aging)
APOD	0.161306214800404	APOD	APOD	Positive (aging)
SEMA3G	0.161030267168216	SEMA3G	SEMA3G	Positive (aging)
IGKV3D-11	-0.158075	IGKV3D-11	IGKV3D-11	Negative (youth)
PTPRR	-0.157579	PTPRR	PTPRR	Negative (youth)
LCORL	-0.155192	LCORL	LCORL	Negative (youth)
ABHD14A	0.15297671286092	ABHD14A	ABHD14A	Positive (aging)
SHBG	-0.150074	SHBG	SHBG	Negative (youth)
TMEM59L	0.14749524239505	TMEM59L	TMEM59L	Positive (aging)
LAMP1	0.144573494162938	LAMP1	LAMP1	Positive (aging)
SIGLEC14	0.140276226467816	SIGLEC14	SIGLEC14	Positive (aging)
SLITRK4	0.138741146065939	SLITRK4	SLITRK4	Positive (aging)
CARD9	-0.138217	CARD9	CARD9	Negative (youth)
FTH1	0.133547552993577	FTH1	FTH1	Positive (aging)
MOG	0.132900289622739	MOG	MOG	Positive (aging)
HSP90AB1	-0.132305	HSP90AB1	HSP90AB1	Negative (youth)
ISLR	0.131534282491318	ISLR	ISLR	Positive (aging)
TFF3	-0.131344	TFF3	TFF3	Negative (youth)
SLIT1	0.131326758398948	SLIT1	SLIT1	Positive (aging)
CRISPLD1	-0.129694	CRISPLD1	CRISPLD1	Negative (youth)
F13B	-0.129591	F13B	F13B	Negative (youth)
PRSS23	-0.126634	PRSS23	PRSS23	Negative (youth)
IGD_HUMAN	-0.124199	IGD_HUMAN	IGD_HUMAN	Negative (youth)
MLEC	0.119421602281264	MLEC	MLEC	Positive (aging)
CEMIP	0.117144480700414	CEMIP	CEMIP	Positive (aging)
JAM3	0.115265664460483	JAM3	JAM3	Positive (aging)
WBP2	0.115185887006528	WBP2	WBP2	Positive (aging)
IGKV1-37	-0.112091	IGKV1-37	IGKV1-37	Negative (youth)
PPT1	-0.103886	PPT1	PPT1	Negative (youth)
MARCKS	-0.101619	MARCKS	MARCKS	Negative (youth)
NPC1	0.10130056670447	NPC1	NPC1	Positive (aging)
GOT2	-0.101067	GOT2	GOT2	Negative (youth)
PZP	-0.0954305	PZP	PZP	Negative (youth)
MCAM	0.0939691358980898	MCAM	MCAM	Positive (aging)
LCAT	-0.0934205	LCAT	LCAT	Negative (youth)
ATP1A1	-0.0915845	ATP1A1	ATP1A1	Negative (youth)
PRL	-0.0910332	PRL	PRL	Negative (youth)
ESAM	0.090157410911834	ESAM	ESAM	Positive (aging)
IGHV3-38	-0.0898005	IGHV3-38	IGHV3-38	Negative (youth)
CD99	0.087521911462048	CD99	CD99	Positive (aging)
IGHG4	-0.0856446	IGHG4	IGHG4	Negative (youth)
COL15A1	-0.0853574	COL15A1	COL15A1	Negative (youth)
NAGA	0.0848220669710152	NAGA	NAGA	Positive (aging)
PDE4DIP	-0.084485	PDE4DIP	PDE4DIP	Negative (youth)
RCN1	-0.0826439	RCN1	RCN1	Negative (youth)
CDH5	0.0795752420712807	CDH5	CDH5	Positive (aging)
GALNT18	0.0790162793377488	GALNT18	GALNT18	Positive (aging)
RNASET2	0.0763604151068855	RNASET2	RNASET2	Positive (aging)
VMO1	0.0761780932469315	VMO1	VMO1	Positive (aging)
GPR37L1	-0.0752858	GPR37L1	GPR37L1	Negative (youth)
GMFB	-0.0747219	GMFB	GMFB	Negative (youth)
EPHA4	-0.0724056	EPHA4	EPHA4	Negative (youth)
IGLV3-9	-0.0716516	IGLV3-9	IGLV3-9	Negative (youth)
NENF	0.0707101196609942	NENF	NENF	Positive (aging)
SLC12A2	0.0671237291981124	SLC12A2	SLC12A2	Positive (aging)
MRC1	-0.0645102	MRC1	MRC1	Negative (youth)
PRDX3	-0.0626399	PRDX3	PRDX3	Negative (youth)
IGKV2-40	-0.0625329	IGKV2-40	IGKV2-40	Negative (youth)
LINGO1	0.0608596228851844	LINGO1	LINGO1	Positive (aging)
ESD	-0.0597129	ESD	ESD	Negative (youth)
PDGFRB	0.0584481206287691	PDGFRB	PDGFRB	Positive (aging)
TRIL	0.0582868348282899	TRIL	TRIL	Positive (aging)
SEMA3C	0.0570010429824538	SEMA3C	SEMA3C	Positive (aging)
YWHAG	0.0563337591735823	YWHAG	YWHAG	Positive (aging)
CTSC	-0.0557477	CTSC	CTSC	Negative (youth)
RMDN3	0.0540249618281943	RMDN3	RMDN3	Positive (aging)
MYDGF	-0.0538423	MYDGF	MYDGF	Negative (youth)
TRIM4	0.0537512997068821	TRIM4	TRIM4	Positive (aging)
SERPINA6	-0.0527244	SERPINA6	SERPINA6	Negative (youth)
DMKN	-0.0521036	DMKN	DMKN	Negative (youth)
ADAM11	-0.0478563	ADAM11	ADAM11	Negative (youth)
GSTP1	0.0475471510661173	GSTP1	GSTP1	Positive (aging)
SERPINF2	-0.04671	SERPINF2	SERPINF2	Negative (youth)
ADAM28	0.0436952478274901	ADAM28	ADAM28	Positive (aging)
OLFML1	-0.0432188	OLFML1	OLFML1	Negative (youth)
NOMO3	-0.0428465	NOMO3	NOMO3	Negative (youth)
WDR1	0.0415565078677333	WDR1	WDR1	Positive (aging)
ADGRB3	0.041077336005092	ADGRB3	ADGRB3	Positive (aging)
A0A0J9YY99	-0.0404239		Unknown_3	Negative (youth)
EPHB3	-0.0384718	EPHB3	EPHB3	Negative (youth)
PCSK1N	-0.0334445	PCSK1N	PCSK1N	Negative (youth)
IGHV1-2	-0.0313461	IGHV1-2	IGHV1-2	Negative (youth)
PLCH1	0.0293090003526758	PLCH1	PLCH1	Positive (aging)
IGLL5	-0.0279732	IGLL5	IGLL5	Negative (youth)
PMCH	-0.027414	PMCH	PMCH	Negative (youth)
SLITRK5	0.0249991973643597	SLITRK5	SLITRK5	Positive (aging)
GOLM1	-0.0241381	GOLM1	GOLM1	Negative (youth)
BCAM	0.0233608700524637	BCAM	BCAM	Positive (aging)
IGLV8-61	-0.0231743	IGLV8-61	IGLV8-61	Negative (youth)
COL6A3	0.0230154724508066	COL6A3	COL6A3	Positive (aging)
CNGA3	-0.0222123	CNGA3	CNGA3	Negative (youth)
BASP1	-0.0202343	BASP1	BASP1	Negative (youth)
GABARAPL2	0.019913829995443	GABARAPL2	GABARAPL2	Positive (aging)
TFRC	-0.0198128	TFRC	TFRC	Negative (youth)
GPC1	0.0185069978677905	GPC1	GPC1	Positive (aging)
IGHV3-15	-0.0183676	IGHV3-15	IGHV3-15	Negative (youth)
RABGGTA	-0.0137243	RABGGTA	RABGGTA	Negative (youth)
MINPP1	0.0130003302263218	MINPP1	MINPP1	Positive (aging)
APMAP	0.0128198796397581	APMAP	APMAP	Positive (aging)
ADAMTS1	0.0126303213994176	ADAMTS1	ADAMTS1	Positive (aging)
COCH	-0.012488	COCH	COCH	Negative (youth)
CALB1	0.011964994640507	CALB1	CALB1	Positive (aging)
IGLV9-49	0.0108359682237829	IGLV9-49	IGLV9-49	Positive (aging)
PODXL2	-0.0107408	PODXL2	PODXL2	Negative (youth)
FAM20C	0.00944210100467695	FAM20C	FAM20C	Positive (aging)
ALDH1A1	-0.00910811	ALDH1A1	ALDH1A1	Negative (youth)
DDB1	0.00822395166342047	DDB1	DDB1	Positive (aging)
ENPP4	0.00778712340357381	ENPP4	ENPP4	Positive (aging)
CPM	0.00759578140202157	CPM	CPM	Positive (aging)
OSCAR	0.00750048545361483	OSCAR	OSCAR	Positive (aging)
GAP43	-0.00670299	GAP43	GAP43	Negative (youth)
SEMA3A	0.00510038305752084	SEMA3A	SEMA3A	Positive (aging)
GOLIM4	0.00486208475501672	GOLIM4	GOLIM4	Positive (aging)
C8A	0.00454505175182788	C8A	C8A	Positive (aging)
STAB1	0.00397538526392154	STAB1	STAB1	Positive (aging)
CPXM2	-0.00175177	CPXM2	CPXM2	Negative (youth)
AMY2B	0.00103055749885382	AMY2B	AMY2B	Positive (aging)
SLC39A10	-0.000705433	SLC39A10	SLC39A10	Negative (youth)
IGLV3-25	-0.000636359	IGLV3-25	IGLV3-25	Negative (youth)
